# Genome editing in the unicellular holozoan *Capsaspora owczarzaki* suggests a premetazoan function for the Hippo pathway in multicellular morphogenesis

**DOI:** 10.1101/2021.11.15.468130

**Authors:** Jonathan E Phillips, Maribel Santos, Mohammed Kanchwala, Chao Xing, Duojia Pan

## Abstract

Animal development is mediated by a surprisingly small set of canonical signaling pathways such as Wnt, Hedgehog, TGF-beta, Notch and Hippo pathways. Although once thought to be present only in animals, recent genome sequencing has revealed components of these pathways in the closest unicellular relatives of animals. These findings raise questions about the ancestral functions of these developmental pathways and their potential role in the emergence of animal multicellularity. Here, we provide the first functional characterization of any of these developmental pathways in unicellular organisms by developing techniques for genetic manipulation in *Capsaspora owczarzaki*, a close unicellular relative of animals that displays aggregative multicellularity. We then use these tools to characterize the *Capsaspora* ortholog of the Hippo signaling nuclear effector YAP/TAZ/Yorkie (coYki), a key regulator of tissue size in animals. In contrast to what might be expected based on studies in animals, we show that coYki is dispensable for cell proliferation but regulates cytoskeletal dynamics and the three-dimensional (3D) shape of multicellular structures. We further demonstrate that the cytoskeletal abnormalities of individual coYki mutant cells underlie the abnormal 3D shape of coYki mutant aggregates. Taken together, these findings implicate an ancestral role for the Hippo pathway in cytoskeletal dynamics and multicellular morphogenesis predating the origin of animal multicellularity, which was co-opted during evolution to regulate cell proliferation.
