## Supplementary material for "Genome editing in the unicellular holozoan *Capsaspora owczarzaki* suggests a premetazoan function for the Hippo pathway in multicellular morphogenesis": Data S1

### Sheet: Sheet1
synthesized DNA number	synthesized DNA description	sequence	Notes
sJP1	Capaspora EF1-α promoter and terminator driving expression of mScarlet codon-optimized for expression in Capsaspora	CCCGGGGCCGGCAAATGCACAGTTAGCAACGACCGACAATCAGCAACCTCCAAACTCTCAGTTTTTTTCCCCCAATCGTTGTCGATTTAGCTTTTGATGCTGCATTTTGAAATAGAACGACAACCGAATTTGGGAGAGAGCACTCTTTTACAGGTTTGTGAAAAGAAAAAAAATCGAACGTGACTTGCTTCCATCTTCCTTCTCGAAGCCGATCTCGGCCCATCCCCGCTTGTCCCCTCCTCCCCTCCTCGCAATCCGCTAGACAGTGTCTCTGCACACTGGATTGCGGTGCGCGGGCCATCCGATGCCCCTTTCCTCGGCCTGGAGATGGACGTGAAAGTGGAAAACGAAAAACGCGAAACAGAAACATGTGGTTCTTTTTTTTTTCTTTTTCTTTTT…	inserted at EcoRI site of pUC57-mini to create pJP72
sJP2	Capsaspora actin promoter and terminator driving expression of NeoR gene codon-optimized for expression in Capsaspora	tgacgtcccaatgatcccACAAAAATGCTGATTGTTTGTTTTTTTCCACTGCGGCTTGCCATCTTTGGAAACCGCAGTCAACAAACAGGTTTTTCAGGTCAAACTGCCATGGCAGACTGACCTGAAATCGTGCTGCGACCCGCTGGGGGTATTTAAGGCGGCCCGTTTTGGACGAGTTTCAGATCAGTCTTTTAACCTAGTTAAATCCCACCAACCCACCAAAATGGATGGTGAAGATGTTCAAGCTGGCTCGTTTCGCATGATTGAACAAGATGGCCTCCACGCCGGTTCGCCCGCCGCTTGGGTCGAGCGCCTCTTCGGCTACGACTGGGCCCAACAGACCATCGGCTGCTCGGATGCCGCCGTCTTCCGCCTGTCGGCCCAGGGCCGCCCCGTTCT…	contains homologous arms for gibson assmbly into SmaI site of pJP72
sJP3	Capsaspora actin promoter and terminator driving expression of nourseothricin acetyltransferase codon-optimized for expression in Capsaspora	tgacgtcccaatgatcccACAAAAATGCTGATTGTTTGTTTTTTTCCACTGCGGCTTGCCATCTTTGGAAACCGCAGTCAACAAACAGGTTTTTCAGGTCAAACTGCCATGGCAGACTGACCTGAAATCGTGCTGCGACCCGCTGGGGGTATTTAAGGCGGCCCGTTTTGGACGAGTTTCAGATCAGTCTTTTAACCTAGTTAAATCCCACCAACCCACCAAAATGGGTACCACTCTCGACGACACCGCTTACCGTTACCGCACCTCGGTCCCCGGCGACGCCGAAGCCATCGAGGCTCTGGATGGCTCTTTCACCACCGACACCGTTTTCCGCGTCACTGCCACCGGCGACGGCTTTACCCTGCGTGAGGTCCCCGTTGACCCCCCCCTGACCAAGGT…	contains homologous arms for gibson assmbly into SmaI site of pJP72
sJP4	Capsaspora actin promoter and terminator driving expression of hygromycin B phosphotransferase codon-optimized for expression in Capsaspora	tgacgtcccaatgatcccACAAAAATGCTGATTGTTTGTTTTTTTCCACTGCGGCTTGCCATCTTTGGAAACCGCAGTCAACAAACAGGTTTTTCAGGTCAAACTGCCATGGCAGACTGACCTGAAATCGTGCTGCGACCCGCTGGGGGTATTTAAGGCGGCCCGTTTTGGACGAGTTTCAGATCAGTCTTTTAACCTAGTTAAATCCCACCAACCCACCAAAATGAAGAAGCCCGAACTCACCGCCACCTCGGTCGAGAAGTTTCTGATCGAAAAGTTCGACTCGGTCTCCGACCTGATGCAGCTCTCGGAGGGCGAAGAATCGCGTGCTTTCTCGTTCGATGTCGGCGGCCGTGGCTACGTCCTGCGCGTCAACTCGTGCGCCGATGGTTTCTACAA…	contains homologous arms for gibson assmbly into SmaI site of pJP72
sJP5	ORF encoding Capsaspora Yorkie ortholog CAOG_07866 with synonymous codon changes to reduce homology with the endogenous Capaspora Yorkie gene	gacgagctgtacaagaagtctggcggctcgggcggctcgATGCAGCAGCAACAGCAACAGCAGTCGCAGCAGTCGCAGCTCCAACACCACCCCCACTCCCACAATTCCCTGTACTCCCTCTCCCAGTCCTCGCACTCCCAGCCCCACTCGCGCCACTCGTCGATGCACGTCCGCGAGTCGTCGATGGACTCGGTCTCGTCCGCCTCGCAGCACGGCTCGGGCGAATACCTCGCCATGGACACCACCGGTCGCGGCTCGACCGTCGACCCCCTCTACGCCCCCGTCCTCCCCCACAACCGCTCCCAGTCGGAGTCGAACCAGTATCACATTTCGCAGCCCTCCCTGGACTCCCTGCACTCGACCCTGTCGATGCCCCCCCTCCGCGACCGCAATCTCCCC…	contains homologous arms for Gibson assembly into the AflII site of pJP72.
sJP6	Lifeact peptide codon-optimized for expression in Capsaspora	CAGAACAACCTTCACAACTAGTGGTACATGGGCGTGGCCGACCTCATCAAGAAGTTCGAGTCCATCTCCAAGGAGGAGGGCGATCCCCCGGTCGCCACCGGTACCATGGTCTCGAAGGGCGAGGCCG	contains homologous arms for Gibson assembly into KpnI site of pJP103
