## Supplementary material for "Genome editing in the unicellular holozoan *Capsaspora owczarzaki* suggests a premetazoan function for the Hippo pathway in multicellular morphogenesis": Data S2

### Sheet: Sheet1
Oligo number	Oligo name	Sequence
oJP101	FWD coYki ollas tag	accttcacaactagtggtacATGCAGCAGCAACAGCAAC
oJP102	REV coYki ollas tag	aaacacaaaatgcggccgccttacttgcccatgaggcggggtccgagttcgttggcaaagcccgacgagccacccgagccgccGGCGATGTCAAAGACGGAG
oJP103	FWD venus	accttcacaactagtggtaccATGGTGAGCAAGGGCGAG
oJP104	REV venus	aaacacaaaatgcggccgccttaagaCTTGTACAGCTCGTCCATGC
oJP105	FWD coYki deletion arms + act promoter	TCTGTGTCTTCGGCGTCACAGCATGGCAGCGGAGAGTACCTGGCGATGGACACGACGGGTCGGGGAAGCACTGTCGATCCGCTTTACGCTACAAAAATGCTGATTGTTTG
oJP106	REV coYki deletion arms + act terminator	GCCGGCAGAAGACTGCCGCGAGTGGAAGGCAACCGGGGGAAATGTGGATCCGTTCATGATCAATTGGGGCTGGTGCGGCACGAAGGAAATTTTTTTCTTTGTACAAGATCAC
oJP107	FWD DIAG coYKi WT	AATCACAGCTGCAGCATCAC
oJP108	REV DIAG coYki WT	CACCTGCTTCCGACATGG
oJP109	REV DIAG GenR internal	TCTGAAACTCGTCCAAAACG
oJP110	REV DIAG NatR internal	GTGAAAGAGCCATCCAGAGC
oJP111	FWD qPCR capsaspora GAPDH	GGACGATCAACTTCCACCAG
oJP112	REV qPCR capsaspora GAPDH	TGGTGGTGAAGACACCAGTC
oJP113	FWD qPCR capsaspora coYki deleted region	GTCCGAGTCCAACCAATACC
oJP114	REV qPCR capsaspora coYki deleted region	CAATGGTGGCATTGAGAGTG
oJP115	FWD qPCR capsaspora coYki region 3' of deletion	CTTTGAGCAGCAACAACAGC
oJP116	REV qPCR capsaspora coYki region 3' of deletion	GCTCAGAACGTTGCCAGAAT
