## Supplementary material for "Genome editing in the unicellular holozoan *Capsaspora owczarzaki* suggests a premetazoan function for the Hippo pathway in multicellular morphogenesis": Data S3

### Sheet: Sheet1
plasmid number	Description	parental plasmid	construction
pJP71	EF1::codopt_mScarlet	pUC57-mini	gene synthesis (sJP1) into pUC57-mini
pJP72	EF1::codopt_mScarlet act::coGenR	pJP71	Gibson assembly of act::coGenR (sJP2) into SmaI site
pJP102	EF1::codopt_mScarlet act::coNatR	pJP71	Gibson assembly of act::coNatR (sJP3) into SmaI site
pJP103	EF1::codopt_mScarlet act::coHygR	pJP71	Gibson assembly of act:: coHygR (sJP4) into SmaI site
pJP114	EF1::coVenus act::GenR	pjp72	Gibson assembly of venus pcr from addgene # 111877 into KpnI Aflii digest
pJP118	EF1::lifeact-mScarlet act::HygR	pjp103	Gibson assembly of sJP6 into KpnI
pJP119	EF1::coYki-codopt_OLLAS act::HygR	pjp103	Gibson assembly of PCR from synthesized gene sJP5 into KpnI Aflii digest
